# Dynamic localization of the chromosomal passenger complex is controlled by the orphan kinesins KIN-A and KIN-B in the kinetoplastid parasite *Trypanosoma brucei*

**DOI:** 10.1101/2023.10.11.561882

**Authors:** Daniel Ballmer, Bungo Akiyoshi

## Abstract

The chromosomal passenger complex (CPC) is an important regulator of cell division, which shows dynamic subcellular localization throughout mitosis, including kinetochores and the spindle midzone. In traditional model eukaryotes such as yeasts and humans, the CPC consists of the catalytic subunit Aurora B kinase, its activator INCENP, and the localization module proteins Borealin and Survivin. Intriguingly, Aurora B and INCENP as well as their localization pattern are conserved in kinetoplastids, an evolutionarily divergent group of eukaryotes that possess a unique set of kinetochore proteins and lack homologs of Borealin or Survivin. It is not understood how the kinetoplastid CPC assembles or how it is targeted to its subcellular destinations during the cell cycle. Here, we identify two orphan kinesins, KIN-A and KIN-B, as bona fide CPC proteins in *Trypanosoma brucei*, the causative agent of African sleeping sickness. By employing biochemical, structural, and cell biological approaches, we demonstrate that KIN-A and KIN-B serve as the scaffold for the assembly of the remaining CPC subunits. Kinetochore localization of the CPC depends on the KKT7 – KKT8 complex pathway, with the C-terminal unstructured tail of KIN-A serving as a key interaction partner for the KKT8 complex. Our data therefore show that, unlike other eukaryotes that take advantage of histone modifications for centromere recruitment, trypanosomes rely on kinetochore proteins to recruit the CPC onto kinetochores. Furthermore, the ATPase activity of KIN-A promotes chromosome alignment in prometaphase and CPC translocation to the central spindle upon anaphase onset. Thus, KIN-A constitutes a unique ‘two-in-one’ CPC localization module in complex with KIN-B, which directs the CPC to kinetochores (from S phase until metaphase) via its C-terminal tail, and to the central spindle (in anaphase) via its N-terminal kinesin motor domain. Our findings highlight the evolutionary diversity of CPC proteins and raise the possibility that kinesins may have served as the original transport vehicles for Aurora B kinases in early eukaryotes.
