## Supplementary material for "Dynamic localization of the chromosomal passenger complex is controlled by the orphan kinesins KIN-A and KIN-B in the kinetoplastid parasite *Trypanosoma brucei*": Table S1

### Sheet: Trypanosome
Cell name	Description	parental strain	plasmids	Plasmid and primers used in PCR-based tagging or deletion	Source
SmOxP9	TREU 927/4 procyclic cells expressing T7 RNA polymerase and the tetracycline repressor to allow inducible expression	-	-		Poon et al. (2012)
BAP73	TY-YFP-AUK1	SmOxP9	pBA7		this study
BAP3066	KIN-A-YFP-TY, TY-tdTomato-KKT2, KIN-A 3'UTR RNAi	BAP3064	pBA2940, pBA2556, pBA164		this study
BAP2288	TY-tdTomato-KKT2, GFP-NLS-KIN-B	BAP308	pBA2509, pBA164		this study
BAP2528	YFP-KIN-B (homozygous)	BAP1955		pBA1919 with BA3749/BA3750, BA3751	this study
BAP3067	KIN-A-YFP-TY, TY-tdTomato-AUK1, KIN-A 3'UTR RNAi	BAP3064	pBA2940, pBA2556, pBA214		this study
BAP3092	TY-YFP-AUK1, AUK1 RNAi	BAP73	pBA7, pBA56		this study
BAP2552	TY-YFP-AUK1, CPC1 5'UTR RNAi	BAP73	pBA7, pBA2487		this study
BAP2553	TY-YFP-AUK1, CPC1 3'UTR RNAi	BAP73	pBA7, pBA2488		this study
BAP2554	TY-YFP-AUK1, CPC2 5'UTR RNAi	BAP73	pBA7, pBA2489		this study
BAP2555	TY-YFP-AUK1, CPC2 3'UTR RNAi	BAP73	pBA7, pBA2490		this study
BAP2557	TY-YFP-AUK1, KIN-A 5'UTR RNAi	BAP73	pBA7, pBA2555		this study
BAP2558	TY-YFP-AUK1, KIN-A 3'UTR RNAi	BAP73	pBA7, pBA2556		this study
BAP3093	TY-YFP-AUK1, KIN-B RNAi	BAP73	pBA7, pBA3091		this study
BAP2906	CPC1-YFP, AUK1 RNAi	BAP2643	pBA56		this study
BAP2900	CPC1-YFP, CPC1 5'UTR RNAi	BAP2643	pBA2487		this study
BAP2902	CPC1-YFP, CPC2 5'UTR RNAi	BAP2643	pBA2489		this study
BAP2903	CPC1-YFP, CPC2 3'UTR RNAi	BAP2643	pBA2490		this study
BAP2904	CPC1-YFP, KIN-A 5'UTR RNAi	BAP2643	pBA2555		this study
BAP2905	CPC1-YFP, KIN-A 3'UTR RNAi	BAP2643	pBA2556		this study
BAP3094	CPC1-YFP, KIN-B RNAi	BAP2643	pBA3091		this study
BAP2899	KIN-A-YFP, AUK1 RNAi	BAP2642	pBA56		this study
BAP2893	KIN-A-YFP, CPC1 5'UTR RNAi	BAP2642	pBA2487		this study
BAP2894	KIN-A-YFP, CPC1 3'UTR RNAi	BAP2642	pBA2488		this study
BAP2895	KIN-A-YFP, CPC2 5'UTR RNAi	BAP2642	pBA2489		this study
BAP2896	KIN-A-YFP, CPC2 3'UTR RNAi	BAP2642	pBA2490		this study
BAP2897	KIN-A-YFP, KIN-A 5'UTR RNAi	BAP2642	pBA2555		this study
BAP3095	KIN-A-YFP, KIN-B RNAi	BAP2642	pBA3091		this study
BAP3096	YFP-KIN-B, AUK1 RNAi	BAP2528	pBA56		this study
BAP2559	YFP-KIN-B, CPC1 5'UTR RNAi	BAP2528	pBA2487		this study
BAP2560	YFP-KIN-B, CPC1 3'UTR RNAi	BAP2528	pBA2488		this study
BAP2561	YFP-KIN-B, CPC2 5'UTR RNAi	BAP2528	pBA2489		this study
BAP2562	YFP-KIN-B, CPC2 3'UTR RNAi	BAP2528	pBA2490		this study
BAP2564	YFP-KIN-B, KIN-A 5'UTR RNAi	BAP2528	pBA2555		this study
BAP2565	YFP-KIN-B, KIN-A 3'UTR RNAi	BAP2528	pBA2556		this study
BAP3097	YFP-KIN-B, KIN-B RNAi	BAP2528	pBA3091		this study
BAP2643	CPC1-YFP (homozygous)	BAP1955		pBA1919 with BA3788/BA3789, BA3793	this study
BAP2642	KIN-A-YFP (homozygous)	BAP1955		pBA1919 with BA3786/BA3787, BA3792	this study
BAP3037	KIN-A-YFP-TY	SmOxP9	pBA2940		this study
BAP2286	TY-tdTomato-KKT2, GFP-NLS-KIN-A	BAP308	pBA2515, pBA164		this study
BAP2287	TY-tdTomato-KKT2, GFP-NLS-KIN-A (310-862)	BAP308	pBA2517, pBA164		this study
BAP2297	TY-tdTomato-KKT2, GFP-NLS-KIN-A (2-309)	BAP308	pBA2516, pBA164		this study
BAP2289	TY-tdTomato-KKT2, GFP-NLS-KIN-B (2-316)	BAP308	pBA2510, pBA164		this study
BAP2290	TY-tdTomato-KKT2, GFP-NLS-KIN-B (317-624)	BAP308	pBA2511, pBA164		this study
BAP2190	TY-tdTomato-KKT2, GFP-NLS-CPC1	BAP308	pBA164, pBA2346		this study
BAP2193	TY-tdTomato-KKT2, GFP-NLS-CPC1 (2-147)	BAP308	pBA164, pBA2349		this study
BAP2194	TY-tdTomato-KKT2, GFP-NLS-CPC1 (148-263)	BAP308	pBA164, pBA2350		this study
BAP2191	TY-tdTomato-KKT2, GFP-NLS-CPC2	BAP308	pBA164, pBA2347		this study
BAP2195	TY-tdTomato-KKT2, GFP-NLS-CPC2 (2-120)	BAP308	pBA164, pBA2351		this study
BAP2196	TY-tdTomato-KKT2, GFP-NLS-CPC2 (121-250)	BAP308	pBA164, pBA2352		this study
BAP577	TY-YFP-AUK1, KKT7 RNAi	BAP73	pBA7, pBA87		this study
BAP2276	TY-YFP-AUK1, TY-tdTomato-KKT2, KKT9 RNAi	BAP1515	pBA7, pBA164, pBA88		this study
BAP576	TY-YFP-AUK1, KKT2 RNAi	BAP73	pBA7, pBA82		this study
BAP2551	TY-YFP-AUK1, KKT3 3'UTR RNAi	BAP73	pBA7 pBA1711		this study
BAP2550	TY-YFP-AUK1, KKT4 3'UTR RNAi	BAP73	pBA7, pBA1398		this study
BAP1019	TY-YFP-AUK1, KKT10/19 RNAi	BAP73	pBA7, pBA89		this study
BAP2549	TY-YFP-AUK1, KKT14 RNAi	BAP73	pBA7, pBA869		this study
BAP2446	TY-YFP-AUK1, TY-tdTomato-KKT16, KKT16 RNAi	BAP2369	pBA7, pBA2156, pBA1201		this study
BAP2970	KIN-A-YFP, KKT8 3'UTR RNAi	BAP2642	pBA1316		this study
BAP2971	KIN-A-YFP, KKT12 3'UTR RNAi	BAP2642	pBA1317		this study
BAP2968	KIN-A-YFP, KKT9 RNAi	BAP2642	pBA88		this study
BAP2969	KIN-A-YFP, KKT11 RNAi	BAP2642	pBA1200		this study
BAP2952	TY-YFP-KKT8, KKT9 RNAi	BAP123	pBA68, pBA88		this study
BAP2953	TY-YFP-KKT8, KKT11 RNAi	BAP123	pBA68, pBA1200		this study
BAP2954	TY-YFP-KKT8, KKT8 3'UTR RNAi	BAP123	pBA68, pBA1316		this study
BAP2955	TY-YFP-KKT8, KKT12 3'UTR RNAi	BAP123	pBA68, pBA1317		this study
BAP2956	TY-YFP-KKT9, KKT9 RNAi	BAP127	pBA73, pBA88		this study
BAP2957	TY-YFP-KKT9, KKT11 RNAi	BAP127	pBA73, pBA1200		this study
BAP2958	TY-YFP-KKT9, KKT8 3'UTR RNAi	BAP127	pBA73, pBA1316		this study
BAP2959	TY-YFP-KKT9, KKT12 3'UTR RNAi	BAP127	pBA73, pBA1317		this study
BAP2964	TY-YFP-KKT12, KKT9 RNAi	BAP131	pBA77, pBA88		this study
BAP2965	TY-YFP-KKT12, KKT11 RNAi	BAP131	pBA77, pBA1200		this study
BAP2966	TY-YFP-KKT12, KKT8 3'UTR RNAi	BAP131	pBA77, pBA1316		this study
BAP2967	TY-YFP-KKT12, KKT12 3'UTR RNAi	BAP131	pBA77, pBA1317		this study
BAP871	LacO, TY-tdTomato-KKT8, GFP-NLS-KKT7(2-261)-LacI	BAP664	pBA152, pBA891, pBA1093		this study
BAP873	LacO, TY-tdTomato-KKT9, GFP-NLS-KKT7(2-261)-LacI	BAP664	pBA152, pBA891, pBA1095		this study
BAP874	LacO, TY-tdTomato-KKT12, GFP-NLS-KKT7(2-261)-LacI	BAP664	pBA152, pBA891, pBA1098		this study
BAP664	LacO, GFP-NLS-KKT7(2-261)-LacI	BAP347	pBA152, pBA891		Ishii and Akiyoshi (2020)
BAP1395	LacO, TY-tdTomato-AUK1, GFP-NLS-KKT7(2-261)-LacI	BAP664	pBA152, pBA891, pBA1522		this study
BAP347	LacO at rDNA	SmOxP9	pBA152		Ishii and Akiyoshi (2020)
BAP2640	LacO, TY-tdTomato-AUK1, GFP-NLS-KKT8-LacI	BAP1965	pBA152, pBA1522, pBA2707		this study
BAP1965	LacO, TY-tdTomato-AUK1	BAP347	pBA152, pBA1522		this study
BAP3072	LacO, TY-tdTomato-AUK1, GFP-NLS-KKT9-LacI	BAP1965	pBA152, pBA1522, pBA1354		this study
BAP3080	TY-AUK1as (M106G), TY-tdTomato-KKT8, GFP-NLS-KIN-A	BAP2365	pBA2454, pBA2455, pBA1420, pBA2515		this study
BAP308	TY-tdTomato-KKT2	SmOxP9	pBA164		Nerusheva and Akiyoshi (2016)
BAP2947	TY-tdTomato-KKT2, GFP-NLS-KIN-A (310-716)	BAP308	pBA164, pBA2937		this study
BAP2948	TY-tdTomato-KKT2, GFP-NLS-KIN-A (310-815)	BAP308	pBA164, pBA2938		this study
BAP2949	TY-tdTomato-KKT2, GFP-NLS-KIN-A (310-862, Δ717-743)	BAP308	pBA164, pBA2939		this study
BAP3064	KIN-A-YFP-TY, KIN-A 3'UTR RNAi	BAP3037	pBA2940, pBA2556		this study
BAP3065	KIN-A(G210A)-YFP-TY, KIN-A 3'UTR RNAi	BAP3038	pBA2986, pBA2556		this study
BAP3038	KIN-A(G210A)-YFP-TY	SmOxP9	pBA2986		this study
BAP3067	KIN-A-YFP-TY, TY-tdTomato-AUK1, KIN-A 3'UTR RNAi	BAP3064	pBA2940, pBA2556, pBA214		this study
BAP3068	KIN-A-YFP-TY, TY-tdTomato-MAP103, KIN-A 3'UTR RNAi	BAP3064	pBA2940, pBA2556, pBA215		this study
BAP3069	KIN-A(G210A)-YFP-TY, TY-tdTomato-KKT2, KIN-A 3'UTR RNAi	BAP3065	pBA2986, pBA2556, pBA164		this study
BAP3070	KIN-A(G210A)-YFP-TY, TY-tdTomato-AUK1, KIN-A 3'UTR RNAi	BAP3065	pBA2986, pBA2556, pBA214		this study
BAP3071	KIN-A(G210A)-YFP-TY, TY-tdTomato-MAP103, KIN-A 3'UTR RNAi	BAP3065	pBA2986, pBA2556, pBA215		this study
BAP1955	PCF1339	SmOxP9	pJ1339 (pBA2158)		Beneke et al. (2017)
BAP1515	TY-YFP-AUK1, TY-tdTomato-KKT2	BAP73	pBA7, pBA164		this study
BAP2369	TY-YFP-AUK1, TY-tdTomato-KKT16	BAP73	pBA7, pBA2156		this study
BAP123	TY-YFP-KKT8	SmOxP9	pBA68		Akiyoshi and Gull (2014)
BAP127	TY-YFP-KKT9	SmOxP9	pBA73		Akiyoshi and Gull (2014)
BAP131	TY-YFP-KKT12	SmOxP9	pBA77		Akiyoshi and Gull (2014)
BAP2365	TY-AUK1as (M106G), TY-tdTomato-KKT8	BAP2339	pBA2454, pBA2455, pBA1420		this study
BAP2339	TY-AUK1as (M106G) (homozygous)	SmOxP9	pBA2454, pBA2455		this study
BAP3127	TY-tdTomato-AUK1, KIN-A(Δ816-862)-YFP, KIN-A 3' UTR RNAi	BAP3117	pBA214, pBA3154, pBA2556		this study
BAP3128	TY-tdTomato-AUK1, KIN-A(Δ717-743)-YFP, KIN-A 3' UTR RNAi	BAP3118	pBA214, pBA3155, pBA2556		this study
BAP941	TY-YFP-KKT2, AUK1 RNAi	BAP122	pBA56, pBA67		this study
BAP2250	CPC1 5'UTR RNAi	SmOxP9	pBA2487		this study
BAP2251	CPC1 3'UTR RNAi	SmOxP9	pBA2488		this study
BAP2252	CPC2 5'UTR RNAi	SmOxP9	pBA2489		this study
BAP2253	CPC2 3'UTR RNAi	SmOxP9	pBA2490		this study
BAP3076	KIN-B RNAi	SmOxP9	pBA3091		this study
BAP3132	TY-YFP-AUK1, KKT1 RNAi	BAP73	pBA7, pBA861		this study
BAP3133	TY-YFP-AUK1, KKT6 RNAi	BAP73	pBA7, pBA864		this study
BAP3117	TY-tdTomato-AUK1, KIN-A(Δ816-862)-YFP	BAP1044	pBA214, pBA3154		this study
BAP3118	TY-tdTomato-AUK1, KIN-A(Δ717-743)-YFP	BAP1044	pBA214, pBA3155		this study
BAP122	TY-YFP-KKT2	SmOxP9	pBA67		Akiyoshi and Gull (2014)
BAP1044	TY-tdTomato-AUK1	SmOxP9	pBA214		this study
BAP710	TY-YFP-KKIP1	SmOxP9	pBA928		Llauro et al. (2018)
BAP2169	TY-YFP-AUK1as (M106G) (heterozygous)	SmOxP9	pBA2358		this study
BAP2198	TY-YFP-AUK1as (M106G) (homozygous)	BAP2169	pBA2358, pBA2373		this study

### Sheet: Plasmid
Plasmid/bacmid name	Description	Selection marker for trypanosomes	Source or how the plasmid/bacmid was made
pEnT5-Y (pBA1)	Endogenous YFP tagging, hygromycin	Hygromycin	Kelly et al. (2007)
pBA7	TY-YFP-AUK1, endogenous locus	Hygromycin	AUK1 5'UTR and CDS fragments were ampflified from genomic DNA using BA33/BA34 and BA35/BA36 and cloned into pBA1 using XbaI/BamHI
pBA2940	KIN-A-YFP-TY, endogenous locus	Hygromycin	KIN-A 3'UTR and CDS fragments were ampflified from genomic DNA using BA4018/BA4019 and BA4020/BA4021 and cloned into pBA1 using HindIII, SpeI
pBA2556	KIN-A 3'UTR RNAi (hairpin), integrate at 177bp	Phleomycin	BAG165 was cut with HindIII/BamHI and subcloned into pBA310
pBA164	TY-tdTomato-KKT2, endogenous locus	Blasticidin	Nerusheva and Akiyoshi (2016)
pBA2509	Inducible GFP-NLS-KIN-B expression, integrate at 177bp	Phleomycin	KIN-B CDS was amplified from genomic DNA using BA3413/BA3416 and cloned into pBA310 using AscI/PacI
pBA214	TY-tdTomato-AUK1, endogenous locus	Blasticidin	AUK1 5'UTR and CDS fragment was cut from pBA7 using XbaI/BamHI and subcloned into pBA148
pBA56	AUK1 RNAi (head to head), integrate at 177bp	Phleomycin	AUK1 (166-578bp of CDS) amplified from genomic DNA using BA244/BA245 and cloned into pBA3 cut with SpeI/HindIII
pBA2487	CPC1 5'UTR RNAi (hairpin), integrate at 177bp	Phleomycin	BAG157 was cut with HindIII/BamHI and subcloned into pBA310
pBA2488	CPC1 3'UTR RNAi (hairpin), integrate at 177bp	Phleomycin	BAG158 was cut with HindIII/BamHI and subcloned into pBA310
pBA2489	CPC2 5'UTR RNAi (hairpin), integrate at 177bp	Phleomycin	BAG159 was cut with HindIII/BamHI and subcloned into pBA310
pBA2490	CPC2 3'UTR RNAi (hairpin), integrate at 177bp	Phleomycin	BAG160 was cut with HindIII/BamHI and subcloned into pBA310
pBA2555	KIN-A 5'UTR RNAi (hairpin), integrate at 177bp	Phleomycin	BAG164 was cut with HindIII/BamHI and subcloned into pBA310
pBA3091	KIN-B RNAi (head to head), integrate at 177bp	Phleomycin	KIN-B (1342-1741bp of CDS) amplified from genomic DNA using BA4181/BA4182 and cloned into pBA3 cut with SpeI/HindIII
pBA2515	Inducible GFP-NLS-KIN-A expression, integrate at 177bp	Phleomycin	KIN-A CDS was amplified from genomic DNA using BA3431/BA3432 and BA3433/BA3412 and cloned into pBA310 using AscI/PacI
pBA2517	Inducible GFP-NLS-KIN-A (310-862) expression, integrate at 177bp	Phleomycin	KIN-A (310-862) was amplified from genomic DNA using BA3411/BA3412 and cloned into pBA310 using AscI/PacI
pBA2516	Inducible GFP-NLS-KIN-A (2-309) expression, integrate at 177bp	Phleomycin	KIN-A (2-309) was amplified from genomic DNA using BA3409/BA3410 and cloned into pBA310 using AscI/PacI
pBA2510	Inducible GFP-NLS-KIN-B (2-316) expression, integrate at 177bp	Phleomycin	KIN-B (2-316) was amplified from genomic DNA using BA3413/BA3414 and cloned into pBA310 using AscI/PacI
pBA2511	Inducible GFP-NLS-KIN-B (317-624) expression, integrate at 177bp	Phleomycin	KIN-B (317-624) was amplified from genomic DNA using BA3415/BA3416 and cloned into pBA310 using AscI/PacI
pBA2346	Inducible GFP-NLS-CPC1 expression, integrate at 177bp	Phleomycin	CPC1 CDS was amplified from genomic DNA using BA3201/BA3204 and cloned into pBA310 using AscI/PacI
pBA2349	Inducible GFP-NLS-CPC1 (2-147) expression, integrate at 177bp	Phleomycin	CPC1 (2-147) was amplified from genomic DNA using BA3201/BA3202 and cloned into pBA310 using AscI/PacI
pBA2350	Inducible GFP-NLS-CPC1 (148-263) expression, integrate at 177bp	Phleomycin	CPC1 (148-263) was amplified from genomic DNA using BA3203/BA3204 and cloned into pBA310 using AscI/PacI
pBA2347	Inducible GFP-NLS-CPC2 expression, integrate at 177bp	Phleomycin	CPC2 CDS was amplified from genomic DNA using BA3205/BA3208 and cloned into pBA310 using AscI/PacI
pBA2351	Inducible GFP-NLS-CPC2 (2-120) expression, integrate at 177bp	Phleomycin	CPC2 (2-120) was amplified from genomic DNA using BA3205/BA3206 and cloned into pBA310 using AscI/PacI
pBA2352	Inducible GFP-NLS-CPC2 (121-250) expression, integrate at 177bp	Phleomycin	CPC2 (121-250) was amplified from genomic DNA using BA3207/BA3208 and cloned into pBA310 using AscI/PacI
pBA87	KKT7 RNAi (head to head), integrate at 177bp	Phleomycin	Akiyoshi and Gull (2014)
pBA88	KKT9 RNAi (head to head), integrate at 177bp	Phleomycin	Akiyoshi and Gull (2014)
pBA82	KKT2 RNAi (head to head), integrate at 177bp	Phleomycin	Akiyoshi and Gull (2014)
pBA1711	KKT3 3'UTR RNAi (hairpin), integrate at 177bp	Phleomycin	Marciano et al. (2021)
pBA1398	KKT4 3'UTR RNAi (hairpin), integrate at 177bp	Phleomycin	Llauro et al. (2018)
pBA89	KKT10/19 RNAi (head to head), integrate at 177bp	Phleomycin	Akiyoshi and Gull (2014)
pBA869	KKT14 RNAi (hairpin), integrate at 177bp	Phleomycin	Marciano et al. (2021)
pBA2156	TY-tdTomato-KKT16, endogenous locus	Blasticidin	KKT16 5'UTR and CDS fragment was cut from pBA96 using XbaI/BamHI and subcloned into pBA148
pBA1201	KKT16 RNAi (hairpin), integrate at 177bp	Phleomycin	BAG62 was cut with HindIII/BamHI and subcloned into pBA310
pBA1316	KKT8 3'UTR RNAi (hairpin), integrate at 177bp	Phleomycin	Marciano et al. (2021)
pBA1317	KKT12 3'UTR RNAi (hairpin), integrate at 177bp	Phleomycin	BAG80 was cut with HindIII/BamHI and subcloned into pBA310
pBA148	Endogenous tdTomato tagging, blasticidin	Blasticidin	Akiyoshi and Gull (2014)
pBA1200	KKT11 RNAi (hairpin), integrate at 177bp	Phleomycin	Ishii and Akiyoshi (2020)
pBA68	TY-YFP-KKT8, endogenous locus	Hygromycin	Akiyoshi and Gull (2014)
pBA73	TY-YFP-KKT9, endogenous locus	Hygromycin	Akiyoshi and Gull (2014)
pBA77	TY-YFP-KKT12, endogenous locus	Hygromycin	Akiyoshi and Gull (2014)
pMig96 (pBA152)	256LacO, integrate at rDNA	Phleomycin	Landeira and Navarro (2007)
pBA891	Inducible GFP-NLS-KKT7(2-261)-LacI expression, integrate at 177bp	Blasticidin	Ishii and Akiyoshi (2020)
pBA1093	TY-tdTomato-KKT8, endogenous locus	Hygromycin	KKT8 5'UTR and CDS fragment was cut from pBA68 using XbaI/BamHI and subcloned into pBA892
pBA1095	TY-tdTomato-KKT9, endogenous locus	Hygromycin	KKT9 5'UTR and CDS fragment was cut from pBA73 using XbaI/BamHI and subcloned into pBA892
pBA1098	TY-tdTomato-KKT12, endogenous locus	Hygromycin	KKT12 5'UTR and CDS fragment was cut from pBA77 using XbaI/BamHI and subcloned into pBA892
pBA1522	TY-tdTomato-AUK1, endogenous locus	Hygromycin	KKT12 5'UTR and CDS fragment was cut from pBA7 using XbaI/BamHI and subcloned into pBA892
pBA2707	Inducible GFP-NLS-KKT8-LacI expression, integrate at 177bp	Blasticidin	KKT8 CDS was amplified from pBA457 using BA3644/BA3645 and cloned into pBA795 cut with PacI/AscI
pBA1354	Inducible GFP-NLS-KKT9-LacI expression, integrate at 177bp	Blasticidin	KKT9 CDS was amplified from genomic DNA using BA1870/BA1871 and cloned into pBA795 cut with PacI/AscI
pBA2454	TY-AUK1as (M106G), endogenous locus	Hygromycin	pBA2358 cut with SpeI and XbaI (to remove YFP) and self-ligated
pBA2455	TY-AUK1as (M106G), endogenous locus	G418	pBA2373 cut with SpeI and XbaI (to remove YFP) and self-ligated
pBA1420	TY-tdTomato-KKT8, endogenous locus	Blasticidin	Ishii and Akiyoshi (2020)
pBA2937	Inducible GFP-NLS-KIN-A (310-716) expression, integrate at 177bp	Phleomycin	KIN-A (310-716) was amplified from genomic DNA using BA4011/BA4013 and cloned into pBA310 using AscI/PacI
pBA2938	Inducible GFP-NLS-KIN-A (310-815) expression, integrate at 177bp	Phleomycin	KIN-A (310-815) was amplified from genomic DNA using BA4011/BA4014 and cloned into pBA310 using AscI/PacI
pBA2939	Inducible GFP-NLS-KIN-A (310-862, Δ717-743) expression, integrate at 177bp	Phleomycin	KIN-A (310-716) and (744-862) were amplified from genomic DNA using BA4011/BA4015 and BA4016/BA4017 and cloned into pBA310 using AscI/PacI
pBA2986	KIN-A(G210A)-TY-YFP, endogenous locus	Hygromycin	Made by site-directed mutagenesis of pBA2940 using BA4095/BA4096
pBA2158	pJ1339 (1173+Cas9), for CRISPR-Cas9 gene editing	Puromycin	Beneke et al. (2017)
pBA457	Codon optimized 6HIS-KKT8 KKT9 KKT11 KKT12 polycistronic expression in bacteria	-	Ishii and Akiyoshi (2020)
pBA2721	Codon optimized 6HIS-KKT8 KKT11 KKT12 polycistronic expression in bacteria	-	pBA457 was cut with EcoRI/HindIII followed by Klenow fill in, purification from an agarose gel and self-ligated to remove KKT9
pBA2722	Codon optimized 6HIS-KKT8 KKT9 KKT12 polycistronic expression in bacteria	-	pBA457 was cut with SacI/KpnI followed by Klenow fill in, purification from an agarose gel and self-ligated to remove KKT11
pBA732	Codon optimized 6HIS-KKT8 KKT9 KKT11 polycistronic expression in bacteria	-	pBA457 was cut with AflII/BspEI followed by Klenow fill in, purification from an agarose gel and self-ligated to remove KKT12
pBA3	Inducible expression of RNAi constructs (head to head), integrate at 177bp	-	Wickstead et al. (2002)
pBA96	TY-YFP-KKT16, endogenous locus	Hygromycin	Akiyoshi and Gull (2014)
pBA892	Endogenous tdTomato tagging, hygromycin	Hygromycin	Ishii and Akiyoshi (2020)
pBA2358	TY-YFP-AUK1as (M106G), endogenous locus	Hygromycin	Made by site-directed mutagenesis of pBA2345 using BA3199/BA3200
pBA2345	TY-YFP-AUK1, endogenous locus	Hygromycin	AUK1 CDS (500bp fragment) amplified using BA33/BA3196 and cloned into pBA7 cut with NotI/XbaI
pBA2373	TY-YFP-AUK1, endogenous locus	G418	pBA2358 was cut with XbaI/BamHI and subcloned into pBA191
pEnT6-Y (pBA191)	Endogenous YFP tagging, G418	G418	kind gift from Dehua Lai
pPOTv7 (pBA1919)	pPOTv7 (eYFP, Hygromycin) vector for PCR only tagging (POT) of target genes in Trypanosoma brucei.	Hygromycin	Dean et al. (2015)
pRSFDuet-1	For expression of one or two target proteins in bacteria (kanamycin)	-	Novagen, catalog number 71341-3
pBA310	Inducible expression vector, integrate at 177bp	Phleomycin	Nerusheva and Akiyoshi (2016)
pBA795	Inducible GFP-NLS-LacI expression vector, integrate at 177bp	Blasticidin	Ishii and Akiyoshi (2020)
pBA2519	6HIS-KIN-A (2-309) expression in bacteria	-	KIN-A (2-309) was amplified from genomic DNA using BA3417/BA3418 and cloned into pRSFDuet-1 cut with BamHI/EcoRI
pBA2513	6HIS-KIN-B (2-316) expression in bacteria	-	KIN-B (2-316) was amplified from genomic DNA using BA3421/BA3422 and cloned into pRSFDuet-1 cut with BamHI/EcoRI
pBA3154	KIN-A(Δ816-862)-YFP, endogenous locus	Hygromycin	Deletion introduced into pBA2940 by PCR using BA4202/BA4203
pBA3155	KIN-A(Δ717-743)-YFP, endogenous locus	Hygromycin	Deletion introduced into pBA2940 by PCR using BA4204/BA4205
pBA67	TY-YFP-KKT2, endogenous locus	Hygromycin	Akiyoshi and Gull (2014)
pBA861	KKT1 RNAi (hairpin)	Phleomycin	Marciano et al. (2021)
pBA864	KKT6 RNAi (hairpin)	Phleomycin	Marciano et al. (2021)
pBA215	TY-tdTomato-MAP103, endogenous locus	Blasticidin	Llauro et al. (2018)

### Sheet: Primer
Primer name	sequence 5'-3'
BA33	GATCGATCTCTAGAGGAGCAGGTAGGTCAACTGAGGTCGGGCG
BA34	GATCGATCGCGGCCGCTGTTAAAAGCGATCTCAATT
BA4018	CAGAAACTCAACTGCAACGAAGCTTTTTCGTTCACGTTGTGAAG
BA4019	CTGCGGCCGCCCTTAACACGTCTAAGGAAG
BA4020	CGTGTTAAGGGCGGCCGCAGTATTGAGGTTCATGTACGCATTCGACCAAACGC
BA4021	GCTCCTCGCCCTTGCTCACACTAGTTCCTGCTCCACGACGGCGGGAGCGGCT
BA3413	CGCGGGATATCCATATGTTAATTGAGCAAACCAGCAAACCC
BA3416	GGATCCGTTTAAACTGATCAGGCTACACAGCGGAGTACCG
BA244	GATCGATCACTAGTCGCTGAAAAGGTTGTCCATT
BA245	ACTGACTGAAGCTTTGGAAAATACTCTGGCGTCC
BA4181	GTGGCGGCCGGCCGCTCTAGAACTAGTACTCAGAAGGTGACACAG
BA4182	CTCGAGGTCGACGGTATCGATAAGCTTTTAAGATACGTCCCCGAAG
BA3431	CGCGGGATATCCATATGTTAATTAGTATTGAGGTTCATGTAC
BA3432	GCGGCGGCACTCAATCTCATCCTCAATTTGAC
BA3433	GGATGAGATTGAGTGCCGCCGCAACAAGG
BA3412	GGATCCGTTTAAACTGATCAGGTCAACGACGGCGGGAGCG
BA3411	CGCGGGATATCCATATGTTAATTAACATGCCACCGCTTTTCGC
BA3409	CGCGGGATATCCATATGTTAATTAGTATTGAGGTTCATGTACGCATT CGACC
BA3410	GGATCCGTTTAAACTGATCAGGTCAGAGTACCATAACCGGATC
BA3413	CGCGGGATATCCATATGTTAATTGAGCAAACCAGCAAACCC
BA3414	GGATCCGTTTAAACTGATCAGGCTACCGACTAATGGTCTCAGC
BA3415	CGCGGGATATCCATATGTTAATTATTCATCAGGTTCTTATGTTAGTACAC
BA3416	GGATCCGTTTAAACTGATCAGGCTACACAGCGGAGTACCG
BA3201	CGGGATATCCATATGTTAATTAGCAACCCTTGGAACGCAAAG
BA3204	ATCCGTTTAAACTGATCAGGTCACCTTTGAATCAAGTTTGAAC
BA3202	ATCCGTTTAAACTGATCAGGTCATTCTGGTGGGGCCATGCT
BA3203	CGGGATATCCATATGTTAATTCATATAAGGAAGCGCATTG
BA3205	CGGGATATCCATATGTTAATTCAGTGGAAGAAAGATGACTTATTCG
BA3206	ATCCGTTTAAACTGATCAGGTTATGCATTTAAACGCCCGCTTG
BA3207	CGGGATATCCATATGTTAATTTTTAGCAACACAACTTCG
BA3208	ATCCGTTTAAACTGATCAGGTTAGAAATGCAGAGGTAAACTTTC
BA1870	GATCTTAATTAAGTCCTCGGTTCTTACGCGGTC
BA1871	GATCGGCGCGCCCCGATGTTCGTGGAGTCTCGAA
BA4011	CGCGGGATATCCATATGTTAATTAACATGCCACCGCTTTTC
BA4013	GGATCCGTTTAAACTGATCAGGTTATGAGGCGCTACGTTTGGG
BA4014	GGATCCGTTTAAACTGATCAGGTTATTCCTGTATCTTCGCGTTATTAC
BA4015	CGTCCCAAAGCTGAGGCGCTACGTTTGGG
BA4016	GTAGCGCCTCAGCTTTGGGACGTAATGTTCCGAGTG
BA4017	GGATCCGTTTAAACTGATCAGGTCAACGACGGCGGGAGCG
BA4095	CTTGCCGCCTCTGAATCCGCATCTCGTGCAAACAC
BA4096	TTCAGAGGCGGCAAGATCCACTAAGTTGATTGTACTC
BA3417	CTGGAAAACCTGTATTTTCAGGGATCCAGTATTGAGGTTCATGTACGCATTCG ACC
BA3199	CTCATTGGGGAGCCATGCAGCAACGGCATGCTTTAC
BA3200	TGGCTCCCCAATGAGATAAATATCAGTTTCGTC
BA3196	GATCGATC GCGGCCGCCAGTTTGATGTTATTGTTGTG
BA3417	CTGGAAAACCTGTATTTTCAGGGATCCAGTATTGAGGTTCATGTACGCATTCG ACC
BA3418	ACCTGCAGGCGCGCCGAGCTCGAATTCTTAGAGTACCATAACCGGATC
BA3421	CTGGAAAACCTGTATTTTCAGGGATCCGAGCAAACCAGCAAACCC
BA3422	ACCTGCAGGCGCGCCGAGCTCGAATTCTTACCGACTAATGGTCTCAGC
BA4202	TAATAACGCGAAGATACAGGAAGGAGCAGGAACTAGTGTG
BA4203	TTCCTGTATCTTCGCGTTATTAC
BA4204	GGGTCCCAAACGTAGCGCCTCAGCTTTGGGACGTAATGTTCC
BA4205	TGAGGCGCTACGTTTGGG
BA3644	cgggatatccatatgttaattaagCGTGCAAGCACCCCTCCGCT
BA3645	tcaccatggatcccccaaggcgcgccccAACTGCCGGAACTACCAGCT

### Sheet: Gene synthesis
name	sequence 5'-3'
BAG7	TCTAGAAATAATTTTGTTTAACTTTAAGAAGGAGATATACATATGGGCAGCAGCCATCATCATCATCATCACGGAGGTGATAGCTTTGCCAGCTATAATACCCGTAATCAGGTTCGTCGTCGTGCAGCAAGCGTTACCGCACGTAGCAGCCTGAGCAGCGGTGCAGATCCGAGCCTGGCACGTAGCCGTCGTCAGATGAGCATTAGCCAGCAGCCTCGTCGTCTGACCGTTCGTGATCTGTGGGAACGTGCACCGGAAGAAGATCGTCTGCTGTTTACCCAGTGTGTTCGTCGTGTTCAGTGTCGTCTGAAAGAAAGCCTGAGTAGCATGAATTTTCTGCGTGAACTGGCAAGTTATTATACCCGTACCGCACCGCTGATTAATGGTTTTCCGTTTTGT…
BAG14	gaACTAGTGGAGCAGGTTTCAATGTCTCACCAGCGAGTCGTGACCGCGTGCGTTCTGAGAGTCAGCGCACCCCGCGCCCCCGCAGCTCACTCTCCATGCCACGTGAATTGTCCTACACACCCGCCATATCTTCCATTCCTTCGAGCCTGCACACACCGTTTATTCAAAAGTGCTACGTTCAGGGGGACAATTCCACTGAGGGTCAGCAGCAGCAGCAGCAGCAACCGCCTGATCACATGACTGTCGTATTTGAAAGTGATAACATGCAACTGACAACAACAAGTTTGCTCGGGAAAGGTGGGTTTGGTCGAGTGTACGTGGCCCAGTCAAGTGGCGGGGAGTTGTGCGCCTTGAAAGTATCGTCGAAACAAATGACGGATGGTGACTGGGAGCGGTTGC…
BAG15	gaACTAGTGGAGCAGGTATTGGCACAGTAGAACAAATATTGTACGAGGAGGGCTGCGTGCGTGCTGTGAGGGTGCGATTGCCTTCTCGTGATTCATCTCAAGGAAAGTGTTTATCCCTGGAGGCGTGCGAACGCATTGGACAAGGTTCTTTTGGCACCGTTTACAGAGCCTCTTGTGATGAATATCCGAGATTGGCATTAAAGATTACAACAGGAAAGGTTACACGGCTCAAGCAGGAACTGGAAGTGCTTGGAAGGGTCTGCACAAAAGGAAAACTCCTGCTGCCACGGTTTTTATTTGGTGCATTGAATAAGTCCGGGGACCTCATGGCTGTGGGGggGGAATTGTGTTTCCCACACACACTGCATGACTTCCTTCTGTCAAAGTGTCTAACAGATG…
BAG77	gatcgatcgatcAAGCTTCTAGAGTTACCGTAGACTAGATATATATATTTTTTTCTGGAAAGGCCGCCCTGAAATATATGCACATACATATGTATGTGTGTGTAGGGATATTCTGTGAGCTCCCCTTTCACTATTCCTCACGCACAGAAGGAACAAACTTCTGTGGTTCATTGTGTAGACATTTTATGTAATTGCGGGCTTGTGCTCTCAGCTTCCCTGTCCTCCTGAACGCGAGACCACACACGTATATATTAAAGAAGACGCAAAAgcggccgcCTTCGCGCAGAAGAGTATTGTTCTTGACACCGGTTCCGATGGAGACGATGACGGTTATGCCCGCAGTACCCGACATACTGGTGACACGGTATCAGGGTTAACACAGCGAGGGTCGTGGAACTC…
BAG170	AAAGCCTTTCTGGCACTGCCTCGTGGTGAAGAACAGCGTATGCGTTTTGTTGATGAATTTCTGAGCGGTGCATGGGTTCGTTTTTATAGCTTTACCACCGATGATGTTGTGGCCATGTATTATTCACTGCAGCCTGGTCGTTATGGTGCATTTTTCGCAACCGAACAAGGTGTTGGCACCGCAGTTGTTGATGTTCATAGCAAACTGGTTCTGTATGTTCCGTGCATGGATAAAGATAGCATGAATCGTATTCAGCCGCATCCGCATGTTCTGACCTATTTTGAAGAAGATGTTCAGCTGCTGAATATCAGTGATGCACAGAAAGTTCTGGGTAGCGTTCTGACCGGTATTATGAATTTTGTTCAAGAAATTGCACGCCAGCGTGGCGAAGGTCTGCCT…
BAG164	GATCGATCGATCAAGCTTTTCCAAGGGAGTTCTGTCGGGGGCGTACGTCTGTTTGTTTTGTGTTTGATTGAGAGGAAGGGATAAACGTGCAGAAGCCAGAAAAACAAGTAAGAAAGATCAAGGGGTGAAAAAGCAAAACAGAGGCGGAGCGAACAAAGGAGCTCCAGTTTGCTCTGAGGAGGCGTTACGCACTCGAAATTGACCCCGCTTCCCACTAAGCGTGGTTGTAAAAGGAAACAGGTGTTTTATACACAAACTGTACTTTCTACTTTCCCAACGTGTAAGCATCGGAACGGACAGGCACCCACTGGAGCGACAAGATAAGGGGACTAAATAAAAAGTAGAACTGTTGTTGGTGGTAAGGAGGTGCGAGGTTGTATTCCACAGAAATTGGTAAGA…
BAG165	GATCGATCGATCAAGCTTTTTCGTTCACGTTGTGAAGTCATGTGAAGGTTTTGCATTGTTGTTTTCCTTTCTGCAGTATTTATCGCCCCGACACCTGCTTGTTTTCTTTTTTTTTTTTGTATGTGCGTGTATTTGTAGGAGGGGATACTGCGCGTCTCTTTACAGTACTATTGCGTGTTAGCGCAGTTGTACTGGTGCAACTACCGTGTATCTTTAGAAAGGCGGACCCTCATTTCTAAGTACGGTCAGGTGTCGTAGCACTGCATTGAATTCGATTGCCATTCTCCGAGTGTTTTAGCGTGACGGCCGCAGGGGTCCCATAACTAAAGATACACGGTAGTTGCACCAGTACAACTGCGCTAACACGCAATAGTACTGTAAAGAGACGCGCAGTATCCC…
BAG157	GATCGATCGATCAAGCTTGGCTTGCAATTGCTCAAGTGCACACACAAATCACCTAGAAAAAAGGTAGAGGTATTTAAGTAGTTTGTATACGTGTCGTTGTTGCTTTCTTTTTTAAAGATCCATGAAAGGCGGACCCTCATTTCTAAGTACGGTCAGGTGTCGTAGCACTGCATTGAATTCGATTGCCATTCTCCGAGTGTTTTAGCGTGACGGCCGCAGGGGTCCCATAACATGGATCTTTAAAAAAGAAAGCAACAACGACACGTATACAAACTACTTAAATACCTCTACCTTTTTTCTAGGTGATTTGTGTGTGCACTTGAGCAATTGCAAGCCGGATCCGATCGATCGATC
BAG158	GATCGATCGATCAAGCTTTGATACCCAGTGACAAAAGTGTACTTTGTTCAAATTTTGTATTTTTAGATGGTTTTGAAGAAGTTTTGTGGCGCCTTTGCTCTTTCAAAGAGCGCAGATCGGTTTTACTCTCACTTCCCCTTGTCTTTCTTTCTTCAACTTATTCGCTCTCTTTCTCCGTTGCTGACCGGACCACTCATATAACAAGGGTGACTGCAACTACTGGAGCGGTTCCGTGTGATGAGTATCGGCGTCAGGCGTGATCATTTGTAAAGGCGGACCCTCATTTCTAAGTACGGTCAGGTGTCGTAGCACTGCATTGAATTCGATTGCCATTCTCCGAGTGTTTTAGCGTGACGGCCGCAGGGGTCCCATAAACAAATGATCACGCCTGACGCCGAT…
BAG159	GATCGATCGATCAAGCTTTCTTTTTTCTTTTTAAGCTGCTTTTCTAAAAGCTCCCAAAATAAATTTACGAAGACACCTGCCATTCATAACAAAACAAACAAACAAACTTCTAACAGGGTTTTTAGGAAGTGCTCGCAAGGGGAACAAAGACAACTGAAAAGAAATCTCCACTGAAGCGCTGTACGGAAAAAAGAATAAGGACAACTCAAAAGGTGCTGAGTGTCGTTCAACTTTCTTCAGTTGTAAAACCGTGGCGGCATTTTCTTTTTTTCTTTACTAGTGGTGTAGGAAACTTGTAAAGTCGTTGGGAAAAGCAAACAAAGAACTGATACTTATAAATTTATCCAGAAGGGTTAAACTGACAGGGGGAGCGGAAACTAAAGCTCTCGTGTGGGAAAA…
BAG160	GATCGATCGATCAAGCTTGTAGGAAGTGACTGTCTTTCTTGATTTTTTTTTGTATTTTCAGGGAAACATCGTCACGTGTGCTCTTAGTTTTGCATAAGCGTGAATATATGCAGACAGAGGTGGGCACATGAACATTTGTCTCTCGTCCATCTATGTACGCAGTTATACGGCGTGGCTAAGTAAAATATTATATATATATGCGTATACGTTGTACTTTTATTTGGAGATAACCGATCCGTTACAGTCGTCTTCGTCTGTCCATTATTTTTTTGTACCTGTCAAGTGATGTATCATAATGTTGTATTGTCACTGATTTTATTTCGTCACAGGGAGCGCATGCAACTACCAAACGAGGTTTTGTTGGGGTTCAGGGAGGAAATGAGAGGAAATATGTAGTGA…
BAG62	GATCGATCGATCAAGCTTATTAGGAAGCCAAATCGCTGCCGCACTTGAGGAAGGTAGCAGGAAGAGAAAAAGAGACGTGGAGGAGGGCTGTTCAGCGCTCGTTAGCCACGTTAATAGTACGTTGGACGTCATTACGACGGATGTCCGGAACACACTCACGGAGCAGCATTGTGAAATGGAGGAACGGGTCAATAGATTGATGAAAATGGCAGGTGATTTTGCGACAGCAGTGGACACATGGCAAAAGAAGGCATCTGATTCCGTCTGTGCGGTGGAGAGCCAGCAACAACTGCTGTGGGAATTACTACAAGACGTGGAGAAACGCGCCCAAGAGAGGAAGAAGGAGATGTTAAAGCGGCAGGAGCAAAGAATGGAAGAGTTACGCACAATGTTGCTGGA…
BAG80	GATCGATCGATCAAGCTTAGAGAAGTCAAGATATCAAAAAGAAGAAAAATGGCGATGATGGCTGGTTAAACGACTAACGCCTAGAAGTATGACGAGGAAATCGAAGAGACAGTATTAGAATGGGTGAAAAGGGTGGAACAACGCTAGATCAGCGCGAGAACCGCGAATTCACACATTCTCCCACCACTGAGTCCCACTTGTGGAGATGAGAGTGTATTAAAGGTAAGCAACAGAGGGAAGGGAAGGGTTCCTTCCCCTCCCTCGGCTGTGGTTACTGCTCTGGGCTTTCTTACTTGCGTAACGCTTTTGCTTCTTCACTTTGTGTAAGGCCCCGGTAGGTAGATCGTAAAGGCGGACCCTCATTTCTAAGTACGGTCAGGTGTCGTAGCACTGCATTGA…
